# Evolutionary origin of morphologically cryptic species imprints co-occurrence and sympatry patterns

**DOI:** 10.1101/2023.09.13.557531

**Authors:** Teo Delić, Špela Borko, Ester Premate, Behare Rexhepi, Roman Alther, Mara Knüsel, Florian Malard, Dieter Weber, Fabio Stoch, Jean-François Flot, Cene Fišer, Florian Altermatt

## Abstract

**Aim:** Morphologically cryptic species are an important part of global biodiversity, yet it remains unclear how these species contribute to and integrate into communities at different geographic scales. It is especially unclear at which scales they co-occur, and if and how their ranges overlap. To adequately protect biodiversity, an accurate understanding of the underlying processes and adequate level of protection is needed, in particularly for often overlooked cryptic species.

**Question:** We analyzed patterns of syntopies (local co-occurrences) and sympatries (range overlap) to test how the evolutionary origin of cryptic species shapes biodiversity patterns at different geographic scales. We hypothesized i) that syntopies are more common among phylogenetically deeply divergent cryptic species than among close relatives, and ii) that sympatries are an outcome of phylogenetic relatedness and dispersal, with range size as a proxy of dispersal ability.

**Location:** Western Europe.

**Taxon:** Subterranean amphipod crustaceans of the polyphyletic *Niphargus rhenorhodanensis* species complex.

**Methods:** Unilocus species delimitations (PTP, ASAP), calibrated multilocus phylogenetic analyses, co-occurrence analyses using a probabilistic model, generalized linear models (GLM).

**Results:** The studied species complex comprises 37–48 molecular operational taxonomic units (MOTUs) from nine different clades. Syntopies are random or less frequent than expected, implying an insufficient between-MOTU differentiation allowing stable coexistence. GLM suggested that age of divergence does not predict species sympatries, although they emerge more frequently among MOTUs from different clades. By contrast, sympatries emerge when at least one MOTU disperses over a large geographic range. Biodiversity rich regions were found at the foothills of the Alps, the Jura and the Central Massif, regardless the inference method.

**Main conclusions:** Biodiversity patterns of the herein studied species complex are driven mainly by dispersal and reflect geographic circumstances of speciation. While species richness on a local scale may be the outcome of competition and dispersal, regional biodiversity patterns emerged through biogeographic history on a clade-level.
