## SupplementaryMaterial05 for "Evolutionary origin of morphologically cryptic species imprints co-occurrence and sympatry patterns"

### Sheet: Sheet1
Pairwise comparisons between two MOTUs used in generalized linear models
MOTU2	MOTU1	sympatry (0 = no sympatry, 1 = sympatry)	age to the most recent ancestor in MY	MLE_MOTU2	MLE_MOTU1	MLE_SUM
N_catalogus_B	N_catalogus_A	0	4.26738	10000	10000	20000
N_catalogus_C	N_catalogus_A	0	4.26738	27432.8	10000	37432.8
N_catalogus_C	N_catalogus_B	0	2.87256	27432.8	10000	37432.8
N_rhenorhodanensis_02	N_catalogus_A	0	5.87652	144003	10000	154003
N_rhenorhodanensis_02	N_catalogus_B	0	5.87652	144003	10000	154003
N_rhenorhodanensis_02	N_catalogus_C	0	5.87652	144003	27432.8	171436
N_rhenorhodanensis_02	N_rhenorhodanensis_13	0	16.2617	144003	10000	154003
N_rhenorhodanensis_03	N_catalogus_A	0	5.87652	10000	10000	20000
N_rhenorhodanensis_03	N_catalogus_B	0	5.87652	10000	10000	20000
N_rhenorhodanensis_03	N_catalogus_C	0	5.87652	10000	27432.8	37432.8
N_rhenorhodanensis_03	N_rhenorhodanensis_02	0	5.84087	10000	144003	154003
N_rhenorhodanensis_03	N_rhenorhodanensis_13	0	16.2617	10000	10000	20000
N_rhenorhodanensis_04	N_catalogus_A	0	5.87652	10000	10000	20000
N_rhenorhodanensis_04	N_catalogus_B	0	5.87652	10000	10000	20000
N_rhenorhodanensis_04	N_catalogus_C	0	5.87652	10000	27432.8	37432.8
N_rhenorhodanensis_04	N_rhenorhodanensis_02	0	3.29446	10000	144003	154003
N_rhenorhodanensis_04	N_rhenorhodanensis_03	0	5.84087	10000	10000	20000
N_rhenorhodanensis_04	N_rhenorhodanensis_13	0	16.2617	10000	10000	20000
N_rhenorhodanensis_05	N_catalogus_A	0	8.61635	10000	10000	20000
N_rhenorhodanensis_05	N_catalogus_B	0	8.61635	10000	10000	20000
N_rhenorhodanensis_05	N_catalogus_C	0	8.61635	10000	27432.8	37432.8
N_rhenorhodanensis_05	N_rhenorhodanensis_02	0	8.61635	10000	144003	154003
N_rhenorhodanensis_05	N_rhenorhodanensis_03	0	8.61635	10000	10000	20000
N_rhenorhodanensis_05	N_rhenorhodanensis_04	0	8.61635	10000	10000	20000
N_rhenorhodanensis_05	N_rhenorhodanensis_13	0	16.2617	10000	10000	20000
N_rhenorhodanensis_06	N_catalogus_A	0	4.26738	61991.7	10000	71991.7
N_rhenorhodanensis_06	N_catalogus_B	0	2.4673	61991.7	10000	71991.7
N_rhenorhodanensis_06	N_catalogus_C	0	2.87256	61991.7	27432.8	89424.5
N_rhenorhodanensis_06	N_rhenorhodanensis_03	0	5.87652	61991.7	10000	71991.7
N_rhenorhodanensis_06	N_rhenorhodanensis_04	0	5.87652	61991.7	10000	71991.7
N_rhenorhodanensis_06	N_rhenorhodanensis_05	0	8.61635	61991.7	10000	71991.7
N_rhenorhodanensis_06	N_rhenorhodanensis_13	0	16.2617	61991.7	10000	71991.7
N_rhenorhodanensis_08	N_rhenorhodanensis_13	0	7.00687	10000	10000	20000
N_rhenorhodanensis_09	N_catalogus_A	0	5.87652	10000	10000	20000
N_rhenorhodanensis_09	N_catalogus_B	0	5.87652	10000	10000	20000
N_rhenorhodanensis_09	N_catalogus_C	0	5.87652	10000	27432.8	37432.8
N_rhenorhodanensis_09	N_rhenorhodanensis_02	0	3.29446	10000	144003	154003
N_rhenorhodanensis_09	N_rhenorhodanensis_03	0	5.84087	10000	10000	20000
N_rhenorhodanensis_09	N_rhenorhodanensis_04	0	2.01966	10000	10000	20000
N_rhenorhodanensis_09	N_rhenorhodanensis_05	0	8.61635	10000	10000	20000
N_rhenorhodanensis_09	N_rhenorhodanensis_06	0	5.87652	10000	61991.7	71991.7
N_rhenorhodanensis_09	N_rhenorhodanensis_08	0	16.2617	10000	10000	20000
N_rhenorhodanensis_09	N_rhenorhodanensis_13	0	16.2617	10000	10000	20000
N_rhenorhodanensis_10	N_rhenorhodanensis_08	0	16.2617	10000	10000	20000
N_rhenorhodanensis_10	N_rhenorhodanensis_13	0	16.2617	10000	10000	20000
N_rhenorhodanensis_11	N_rhenorhodanensis_08	0	16.2617	1704.69	10000	11704.7
N_rhenorhodanensis_11	N_rhenorhodanensis_10	0	8.61635	1704.69	10000	11704.7
N_rhenorhodanensis_11	N_rhenorhodanensis_13	0	16.2617	1704.69	10000	11704.7
N_rhenorhodanensis_12	N_catalogus_A	0	5.87652	10000	10000	20000
N_rhenorhodanensis_12	N_catalogus_B	0	5.87652	10000	10000	20000
N_rhenorhodanensis_12	N_catalogus_C	0	5.87652	10000	27432.8	37432.8
N_rhenorhodanensis_12	N_rhenorhodanensis_02	0	4.69278	10000	144003	154003
N_rhenorhodanensis_12	N_rhenorhodanensis_03	0	5.84087	10000	10000	20000
N_rhenorhodanensis_12	N_rhenorhodanensis_04	0	4.69278	10000	10000	20000
N_rhenorhodanensis_12	N_rhenorhodanensis_05	0	8.61635	10000	10000	20000
N_rhenorhodanensis_12	N_rhenorhodanensis_06	0	5.87652	10000	61991.7	71991.7
N_rhenorhodanensis_12	N_rhenorhodanensis_08	0	16.2617	10000	10000	20000
N_rhenorhodanensis_12	N_rhenorhodanensis_09	0	4.69278	10000	10000	20000
N_rhenorhodanensis_12	N_rhenorhodanensis_10	0	8.61635	10000	10000	20000
N_rhenorhodanensis_12	N_rhenorhodanensis_11	0	3.37798	10000	1704.69	11704.7
N_rhenorhodanensis_12	N_rhenorhodanensis_13	0	16.2617	10000	10000	20000
N_rhenorhodanensis_16	N_rhenorhodanensis_08	0	16.2617	10000	10000	20000
N_rhenorhodanensis_16	N_rhenorhodanensis_10	0	14.9032	10000	10000	20000
N_rhenorhodanensis_16	N_rhenorhodanensis_11	0	14.9032	10000	1704.69	11704.7
N_rhenorhodanensis_16	N_rhenorhodanensis_13	0	16.2617	10000	10000	20000
N_rhenorhodanensis_17	N_rhenorhodanensis_08	0	16.2617	48210.5	10000	58210.5
N_rhenorhodanensis_17	N_rhenorhodanensis_10	0	14.9032	48210.5	10000	58210.5
N_rhenorhodanensis_17	N_rhenorhodanensis_11	0	14.9032	48210.5	1704.69	49915.2
N_rhenorhodanensis_17	N_rhenorhodanensis_13	0	16.2617	48210.5	10000	58210.5
N_rhenorhodanensis_17	N_rhenorhodanensis_16	0	8.66836	48210.5	10000	58210.5
N_rhenorhodanensis_18	N_rhenorhodanensis_08	0	15.0166	10000	10000	20000
N_rhenorhodanensis_18	N_rhenorhodanensis_10	0	16.2617	10000	10000	20000
N_rhenorhodanensis_18	N_rhenorhodanensis_11	0	16.2617	10000	1704.69	11704.7
N_rhenorhodanensis_18	N_rhenorhodanensis_13	0	15.0166	10000	10000	20000
N_rhenorhodanensis_18	N_rhenorhodanensis_16	0	16.2617	10000	10000	20000
N_rhenorhodanensis_18	N_rhenorhodanensis_17	0	16.2617	10000	48210.5	58210.5
N_rhenorhodanensis_19	N_rhenorhodanensis_08	0	15.0166	10000	10000	20000
N_rhenorhodanensis_19	N_rhenorhodanensis_10	0	16.2617	10000	10000	20000
N_rhenorhodanensis_19	N_rhenorhodanensis_11	0	16.2617	10000	1704.69	11704.7
N_rhenorhodanensis_19	N_rhenorhodanensis_13	0	15.0166	10000	10000	20000
N_rhenorhodanensis_19	N_rhenorhodanensis_16	0	16.2617	10000	10000	20000
N_rhenorhodanensis_19	N_rhenorhodanensis_17	0	16.2617	10000	48210.5	58210.5
N_rhenorhodanensis_19	N_rhenorhodanensis_18	0	2.04589	10000	10000	20000
N_rhenorhodanensis_21	N_rhenorhodanensis_08	0	15.0166	313161	10000	323161
N_rhenorhodanensis_21	N_rhenorhodanensis_10	0	16.2617	313161	10000	323161
N_rhenorhodanensis_21	N_rhenorhodanensis_11	0	16.2617	313161	1704.69	314866
N_rhenorhodanensis_21	N_rhenorhodanensis_13	0	15.0166	313161	10000	323161
N_rhenorhodanensis_21	N_rhenorhodanensis_16	0	16.2617	313161	10000	323161
N_rhenorhodanensis_21	N_rhenorhodanensis_17	0	16.2617	313161	48210.5	361372
N_rhenorhodanensis_21	N_rhenorhodanensis_18	0	11.1638	313161	10000	323161
N_rhenorhodanensis_21	N_rhenorhodanensis_19	0	11.1638	313161	10000	323161
N_rhenorhodanensis_25	N_rhenorhodanensis_08	0	15.0166	188895	10000	198895
N_rhenorhodanensis_25	N_rhenorhodanensis_10	0	16.2617	188895	10000	198895
N_rhenorhodanensis_25	N_rhenorhodanensis_11	0	16.2617	188895	1704.69	190600
N_rhenorhodanensis_25	N_rhenorhodanensis_13	0	15.0166	188895	10000	198895
N_rhenorhodanensis_25	N_rhenorhodanensis_16	0	16.2617	188895	10000	198895
N_rhenorhodanensis_25	N_rhenorhodanensis_17	0	16.2617	188895	48210.5	237106
N_rhenorhodanensis_25	N_rhenorhodanensis_18	0	11.1638	188895	10000	198895
N_rhenorhodanensis_25	N_rhenorhodanensis_19	0	11.1638	188895	10000	198895
N_rhenorhodanensis_27	N_rhenorhodanensis_08	0	15.0166	14675.7	10000	24675.7
N_rhenorhodanensis_27	N_rhenorhodanensis_10	0	16.2617	14675.7	10000	24675.7
N_rhenorhodanensis_27	N_rhenorhodanensis_11	0	16.2617	14675.7	1704.69	16380.4
N_rhenorhodanensis_27	N_rhenorhodanensis_13	0	15.0166	14675.7	10000	24675.7
N_rhenorhodanensis_27	N_rhenorhodanensis_16	0	16.2617	14675.7	10000	24675.7
N_rhenorhodanensis_27	N_rhenorhodanensis_17	0	16.2617	14675.7	48210.5	62886.2
N_rhenorhodanensis_27	N_rhenorhodanensis_18	0	7.50615	14675.7	10000	24675.7
N_rhenorhodanensis_27	N_rhenorhodanensis_19	0	7.50615	14675.7	10000	24675.7
N_rhenorhodanensis_27	N_rhenorhodanensis_21	0	11.1638	14675.7	313161	327837
N_rhenorhodanensis_27	N_rhenorhodanensis_25	0	11.1638	14675.7	188895	203571
N_rhenorhodanensis_29	N_rhenorhodanensis_08	0	16.2617	155765	10000	165765
N_rhenorhodanensis_29	N_rhenorhodanensis_10	0	14.9032	155765	10000	165765
N_rhenorhodanensis_29	N_rhenorhodanensis_11	0	14.9032	155765	1704.69	157470
N_rhenorhodanensis_29	N_rhenorhodanensis_13	0	16.2617	155765	10000	165765
N_rhenorhodanensis_29	N_rhenorhodanensis_16	0	8.66836	155765	10000	165765
N_rhenorhodanensis_29	N_rhenorhodanensis_18	0	16.2617	155765	10000	165765
N_rhenorhodanensis_29	N_rhenorhodanensis_19	0	16.2617	155765	10000	165765
N_rhenorhodanensis_29	N_rhenorhodanensis_21	0	16.2617	155765	313161	468927
N_rhenorhodanensis_29	N_rhenorhodanensis_25	0	16.2617	155765	188895	344661
N_rhenorhodanensis_29	N_rhenorhodanensis_27	0	16.2617	155765	14675.7	170441
N_rhenorhodanensis_32	N_rhenorhodanensis_08	0	15.0166	10000	10000	20000
N_rhenorhodanensis_32	N_rhenorhodanensis_10	0	16.2617	10000	10000	20000
N_rhenorhodanensis_32	N_rhenorhodanensis_11	0	16.2617	10000	1704.69	11704.7
N_rhenorhodanensis_32	N_rhenorhodanensis_13	0	15.0166	10000	10000	20000
N_rhenorhodanensis_32	N_rhenorhodanensis_16	0	16.2617	10000	10000	20000
N_rhenorhodanensis_32	N_rhenorhodanensis_17	0	16.2617	10000	48210.5	58210.5
N_rhenorhodanensis_32	N_rhenorhodanensis_18	0	11.1638	10000	10000	20000
N_rhenorhodanensis_32	N_rhenorhodanensis_19	0	11.1638	10000	10000	20000
N_rhenorhodanensis_32	N_rhenorhodanensis_27	0	11.1638	10000	14675.7	24675.7
N_rhenorhodanensis_32	N_rhenorhodanensis_29	0	16.2617	10000	155765	165765
N_rhenorhodanensis_ABC	N_rhenorhodanensis_08	0	15.0166	227152	10000	237152
N_rhenorhodanensis_ABC	N_rhenorhodanensis_10	0	16.2617	227152	10000	237152
N_rhenorhodanensis_ABC	N_rhenorhodanensis_11	0	16.2617	227152	1704.69	228856
N_rhenorhodanensis_ABC	N_rhenorhodanensis_13	0	15.0166	227152	10000	237152
N_rhenorhodanensis_ABC	N_rhenorhodanensis_16	0	16.2617	227152	10000	237152
N_rhenorhodanensis_ABC	N_rhenorhodanensis_17	0	16.2617	227152	48210.5	275362
N_rhenorhodanensis_ABC	N_rhenorhodanensis_18	0	11.1638	227152	10000	237152
N_rhenorhodanensis_ABC	N_rhenorhodanensis_19	0	11.1638	227152	10000	237152
N_rhenorhodanensis_ABC	N_rhenorhodanensis_21	0	3.5688	227152	313161	540313
N_rhenorhodanensis_ABC	N_rhenorhodanensis_25	0	8.90505	227152	188895	416047
N_rhenorhodanensis_ABC	N_rhenorhodanensis_27	0	11.1638	227152	14675.7	241827
N_rhenorhodanensis_ABC	N_rhenorhodanensis_32	0	3.5688	227152	10000	237152
N_rhenorhodanensis_DE	N_rhenorhodanensis_08	0	15.0166	93645.7	10000	103646
N_rhenorhodanensis_DE	N_rhenorhodanensis_10	0	16.2617	93645.7	10000	103646
N_rhenorhodanensis_DE	N_rhenorhodanensis_11	0	16.2617	93645.7	1704.69	95350.4
N_rhenorhodanensis_DE	N_rhenorhodanensis_13	0	15.0166	93645.7	10000	103646
N_rhenorhodanensis_DE	N_rhenorhodanensis_16	0	16.2617	93645.7	10000	103646
N_rhenorhodanensis_DE	N_rhenorhodanensis_17	0	16.2617	93645.7	48210.5	141856
N_rhenorhodanensis_DE	N_rhenorhodanensis_18	0	11.1638	93645.7	10000	103646
N_rhenorhodanensis_DE	N_rhenorhodanensis_19	0	11.1638	93645.7	10000	103646
N_rhenorhodanensis_DE	N_rhenorhodanensis_21	0	8.90505	93645.7	313161	406807
N_rhenorhodanensis_DE	N_rhenorhodanensis_25	0	3.62077	93645.7	188895	282541
N_rhenorhodanensis_DE	N_rhenorhodanensis_27	0	11.1638	93645.7	14675.7	108321
N_rhenorhodanensis_DE	N_rhenorhodanensis_29	0	16.2617	93645.7	155765	249411
N_rhenorhodanensis_DE	N_rhenorhodanensis_32	0	8.90505	93645.7	10000	103646
N_rhenorhodanensis_DE	N_rhenorhodanensis_ABC	0	8.90505	93645.7	227152	320797
N_rhenorhodanensis_FG	N_rhenorhodanensis_08	0	16.2617	383244	10000	393244
N_rhenorhodanensis_FG	N_rhenorhodanensis_10	0	14.9032	383244	10000	393244
N_rhenorhodanensis_FG	N_rhenorhodanensis_11	0	14.9032	383244	1704.69	384948
N_rhenorhodanensis_FG	N_rhenorhodanensis_13	0	16.2617	383244	10000	393244
N_rhenorhodanensis_FG	N_rhenorhodanensis_16	0	8.66836	383244	10000	393244
N_rhenorhodanensis_FG	N_rhenorhodanensis_18	0	16.2617	383244	10000	393244
N_rhenorhodanensis_FG	N_rhenorhodanensis_19	0	16.2617	383244	10000	393244
N_rhenorhodanensis_FG	N_rhenorhodanensis_25	0	16.2617	383244	188895	572139
N_rhenorhodanensis_FG	N_rhenorhodanensis_27	0	16.2617	383244	14675.7	397920
N_rhenorhodanensis_FG	N_rhenorhodanensis_32	0	16.2617	383244	10000	393244
N_rhenorhodanensis_FG	N_rhenorhodanensis_DE	0	16.2617	383244	93645.7	476889
N_rhenorhodanensis_FG1	N_rhenorhodanensis_08	0	16.2617	345576	10000	355576
N_rhenorhodanensis_FG1	N_rhenorhodanensis_10	0	14.9032	345576	10000	355576
N_rhenorhodanensis_FG1	N_rhenorhodanensis_11	0	14.9032	345576	1704.69	347280
N_rhenorhodanensis_FG1	N_rhenorhodanensis_13	0	16.2617	345576	10000	355576
N_rhenorhodanensis_FG1	N_rhenorhodanensis_17	0	4.79947	345576	48210.5	393786
N_rhenorhodanensis_FG1	N_rhenorhodanensis_18	0	16.2617	345576	10000	355576
N_rhenorhodanensis_FG1	N_rhenorhodanensis_19	0	16.2617	345576	10000	355576
N_rhenorhodanensis_FG1	N_rhenorhodanensis_27	0	16.2617	345576	14675.7	360251
N_rhenorhodanensis_FG1	N_rhenorhodanensis_29	0	4.79947	345576	155765	501341
N_rhenorhodanensis_H	N_rhenorhodanensis_08	0	16.2617	520442	10000	530442
N_rhenorhodanensis_H	N_rhenorhodanensis_11	0	12.4823	520442	1704.69	522147
N_rhenorhodanensis_H	N_rhenorhodanensis_13	0	16.2617	520442	10000	530442
N_rhenorhodanensis_H	N_rhenorhodanensis_18	0	16.2617	520442	10000	530442
N_rhenorhodanensis_H	N_rhenorhodanensis_19	0	16.2617	520442	10000	530442
N_rhenorhodanensis_H	N_rhenorhodanensis_25	0	16.2617	520442	188895	709337
N_rhenorhodanensis_H	N_rhenorhodanensis_27	0	16.2617	520442	14675.7	535118
N_rhenorhodanensis_H	N_rhenorhodanensis_32	0	16.2617	520442	10000	530442
N_rhenorhodanensis_I	N_rhenorhodanensis_08	0	17.2733	10000	10000	20000
N_rhenorhodanensis_I	N_rhenorhodanensis_10	0	17.2733	10000	10000	20000
N_rhenorhodanensis_I	N_rhenorhodanensis_11	0	17.2733	10000	1704.69	11704.7
N_rhenorhodanensis_I	N_rhenorhodanensis_13	0	17.2733	10000	10000	20000
N_rhenorhodanensis_I	N_rhenorhodanensis_16	0	17.2733	10000	10000	20000
N_rhenorhodanensis_I	N_rhenorhodanensis_17	0	17.2733	10000	48210.5	58210.5
N_rhenorhodanensis_I	N_rhenorhodanensis_18	0	17.2733	10000	10000	20000
N_rhenorhodanensis_I	N_rhenorhodanensis_19	0	17.2733	10000	10000	20000
N_rhenorhodanensis_I	N_rhenorhodanensis_21	0	17.2733	10000	313161	323161
N_rhenorhodanensis_I	N_rhenorhodanensis_25	0	17.2733	10000	188895	198895
N_rhenorhodanensis_I	N_rhenorhodanensis_27	0	17.2733	10000	14675.7	24675.7
N_rhenorhodanensis_I	N_rhenorhodanensis_29	0	17.2733	10000	155765	165765
N_rhenorhodanensis_I	N_rhenorhodanensis_32	0	17.2733	10000	10000	20000
N_rhenorhodanensis_I	N_rhenorhodanensis_ABC	0	17.2733	10000	227152	237152
N_rhenorhodanensis_I	N_rhenorhodanensis_DE	0	17.2733	10000	93645.7	103646
N_rhenorhodanensis_I	N_rhenorhodanensis_FG1	0	17.2733	10000	345576	355576
N_rhenorhodanensis_JK	N_rhenorhodanensis_08	0	15.0166	103676	10000	113676
N_rhenorhodanensis_JK	N_rhenorhodanensis_10	0	16.2617	103676	10000	113676
N_rhenorhodanensis_JK	N_rhenorhodanensis_11	0	16.2617	103676	1704.69	105381
N_rhenorhodanensis_JK	N_rhenorhodanensis_13	0	15.0166	103676	10000	113676
N_rhenorhodanensis_JK	N_rhenorhodanensis_16	0	16.2617	103676	10000	113676
N_rhenorhodanensis_JK	N_rhenorhodanensis_17	0	16.2617	103676	48210.5	151887
N_rhenorhodanensis_JK	N_rhenorhodanensis_18	0	7.50615	103676	10000	113676
N_rhenorhodanensis_JK	N_rhenorhodanensis_19	0	7.50615	103676	10000	113676
N_rhenorhodanensis_JK	N_rhenorhodanensis_21	0	11.1638	103676	313161	416838
N_rhenorhodanensis_JK	N_rhenorhodanensis_25	0	11.1639	103676	188895	292572
N_rhenorhodanensis_JK	N_rhenorhodanensis_27	0	2.94189	103676	14675.7	118352
N_rhenorhodanensis_JK	N_rhenorhodanensis_29	0	16.2617	103676	155765	259442
N_rhenorhodanensis_JK	N_rhenorhodanensis_32	0	11.1638	103676	10000	113676
N_rhenorhodanensis_JK	N_rhenorhodanensis_ABC	0	11.1638	103676	227152	330828
N_rhenorhodanensis_JK	N_rhenorhodanensis_DE	0	11.1639	103676	93645.7	197322
N_rhenorhodanensis_JK	N_rhenorhodanensis_FG	0	16.2617	103676	383244	486920
N_rhenorhodanensis_JK	N_rhenorhodanensis_FG1	0	16.2617	103676	345576	449252
N_rhenorhodanensis_JK	N_rhenorhodanensis_H	0	16.2617	103676	520442	624119
N_rhenorhodanensis_JK	N_rhenorhodanensis_I	0	17.2733	103676	10000	113676
N_spn_Champery	N_rhenorhodanensis_08	0	15.0166	10000	10000	20000
N_spn_Champery	N_rhenorhodanensis_10	0	16.2617	10000	10000	20000
N_spn_Champery	N_rhenorhodanensis_11	0	16.2617	10000	1704.69	11704.7
N_spn_Champery	N_rhenorhodanensis_13	0	15.0166	10000	10000	20000
N_spn_Champery	N_rhenorhodanensis_16	0	16.2617	10000	10000	20000
N_spn_Champery	N_rhenorhodanensis_17	0	16.2617	10000	48210.5	58210.5
N_spn_Champery	N_rhenorhodanensis_18	0	11.1638	10000	10000	20000
N_spn_Champery	N_rhenorhodanensis_19	0	11.1638	10000	10000	20000
N_spn_Champery	N_rhenorhodanensis_21	0	16.2617	10000	313161	323161
N_spn_Champery	N_rhenorhodanensis_25	0	8.90505	10000	188895	198895
N_spn_Champery	N_rhenorhodanensis_27	0	11.1638	10000	14675.7	24675.7
N_spn_Champery	N_rhenorhodanensis_29	0	16.2617	10000	155765	165765
N_spn_Champery	N_rhenorhodanensis_32	0	16.2617	10000	10000	20000
N_spn_Champery	N_rhenorhodanensis_ABC	0	6.99411	10000	227152	237152
N_spn_Champery	N_rhenorhodanensis_DE	0	8.90505	10000	93645.7	103646
N_spn_Champery	N_rhenorhodanensis_FG	0	16.2617	10000	383244	393244
N_spn_Champery	N_rhenorhodanensis_FG1	0	16.2617	10000	345576	355576
N_spn_Champery	N_rhenorhodanensis_H	0	16.2617	10000	520442	530442
N_spn_Champery	N_rhenorhodanensis_I	0	17.2733	10000	10000	20000
N_spn_Champery	N_rhenorhodanensis_JK	0	11.1639	10000	103676	113676
N_spn_EbenAlp	N_rhenorhodanensis_08	0	16.2617	10000	10000	20000
N_spn_EbenAlp	N_rhenorhodanensis_10	0	12.4823	10000	10000	20000
N_spn_EbenAlp	N_rhenorhodanensis_11	0	12.4823	10000	1704.69	11704.7
N_spn_EbenAlp	N_rhenorhodanensis_13	0	16.2617	10000	10000	20000
N_spn_EbenAlp	N_rhenorhodanensis_16	0	14.9032	10000	10000	20000
N_spn_EbenAlp	N_rhenorhodanensis_17	0	14.9032	10000	48210.5	58210.5
N_spn_EbenAlp	N_rhenorhodanensis_18	0	16.2617	10000	10000	20000
N_spn_EbenAlp	N_rhenorhodanensis_19	0	16.2617	10000	10000	20000
N_spn_EbenAlp	N_rhenorhodanensis_21	0	5.33326	10000	313161	323161
N_spn_EbenAlp	N_rhenorhodanensis_25	0	16.2617	10000	188895	198895
N_spn_EbenAlp	N_rhenorhodanensis_27	0	16.2617	10000	14675.7	24675.7
N_spn_EbenAlp	N_rhenorhodanensis_29	0	14.9032	10000	155765	165765
N_spn_EbenAlp	N_rhenorhodanensis_32	0	5.33326	10000	10000	20000
N_spn_EbenAlp	N_rhenorhodanensis_ABC	0	16.2617	10000	227152	237152
N_spn_EbenAlp	N_rhenorhodanensis_DE	0	16.2617	10000	93645.7	103646
N_spn_EbenAlp	N_rhenorhodanensis_FG	0	14.9032	10000	383244	393244
N_spn_EbenAlp	N_rhenorhodanensis_FG1	0	14.9032	10000	345576	355576
N_spn_EbenAlp	N_rhenorhodanensis_H	0	5.22229	10000	520442	530442
N_spn_EbenAlp	N_rhenorhodanensis_I	0	17.2733	10000	10000	20000
N_spn_EbenAlp	N_rhenorhodanensis_JK	0	16.2617	10000	103676	113676
N_spn_EbenAlp	N_spn_Champery	0	16.2617	10000	10000	20000
N_spn_Fully	N_rhenorhodanensis_08	0	15.0166	20428.7	10000	30428.7
N_spn_Fully	N_rhenorhodanensis_10	0	16.2617	20428.7	10000	30428.7
N_spn_Fully	N_rhenorhodanensis_11	0	16.2617	20428.7	1704.69	22133.4
N_spn_Fully	N_rhenorhodanensis_13	0	15.0166	20428.7	10000	30428.7
N_spn_Fully	N_rhenorhodanensis_16	0	16.2617	20428.7	10000	30428.7
N_spn_Fully	N_rhenorhodanensis_17	0	16.2617	20428.7	48210.5	68639.2
N_spn_Fully	N_rhenorhodanensis_18	0	3.50569	20428.7	10000	30428.7
N_spn_Fully	N_rhenorhodanensis_19	0	3.50569	20428.7	10000	30428.7
N_spn_Fully	N_rhenorhodanensis_21	0	11.1638	20428.7	313161	333590
N_spn_Fully	N_rhenorhodanensis_25	0	11.1639	20428.7	188895	209324
N_spn_Fully	N_rhenorhodanensis_27	0	7.50615	20428.7	14675.7	35104.4
N_spn_Fully	N_rhenorhodanensis_29	0	16.2617	20428.7	155765	176194
N_spn_Fully	N_rhenorhodanensis_32	0	11.1638	20428.7	10000	30428.7
N_spn_Fully	N_rhenorhodanensis_ABC	0	11.1638	20428.7	227152	247580
N_spn_Fully	N_rhenorhodanensis_DE	0	11.1639	20428.7	93645.7	114074
N_spn_Fully	N_rhenorhodanensis_FG	0	16.2617	20428.7	383244	403672
N_spn_Fully	N_rhenorhodanensis_FG1	0	16.2617	20428.7	345576	366004
N_spn_Fully	N_rhenorhodanensis_H	0	16.2617	20428.7	520442	540871
N_spn_Fully	N_rhenorhodanensis_I	0	17.2733	20428.7	10000	30428.7
N_spn_Fully	N_rhenorhodanensis_JK	0	7.50615	20428.7	103676	124105
N_spn_Fully	N_spn_Champery	0	11.1639	20428.7	10000	30428.7
N_spn_Fully	N_spn_EbenAlp	0	16.2617	20428.7	10000	30428.7
N_spn_Leuzigen	N_rhenorhodanensis_08	0	15.0166	134444	10000	144444
N_spn_Leuzigen	N_rhenorhodanensis_10	0	16.2617	134444	10000	144444
N_spn_Leuzigen	N_rhenorhodanensis_11	0	16.2617	134444	1704.69	136149
N_spn_Leuzigen	N_rhenorhodanensis_13	0	15.0166	134444	10000	144444
N_spn_Leuzigen	N_rhenorhodanensis_16	0	16.2617	134444	10000	144444
N_spn_Leuzigen	N_rhenorhodanensis_17	0	16.2617	134444	48210.5	182654
N_spn_Leuzigen	N_rhenorhodanensis_21	0	5.33326	134444	313161	447605
N_spn_Leuzigen	N_rhenorhodanensis_25	0	8.90505	134444	188895	323339
N_spn_Leuzigen	N_rhenorhodanensis_29	0	16.2617	134444	155765	290209
N_spn_Leuzigen	N_rhenorhodanensis_32	0	5.33326	134444	10000	144444
N_spn_Leuzigen	N_rhenorhodanensis_ABC	0	5.33326	134444	227152	361595
N_spn_Leuzigen	N_rhenorhodanensis_I	0	17.2733	134444	10000	144444
N_spn_Leuzigen	N_rhenorhodanensis_JK	0	11.1638	134444	103676	238120
N_spn_Leuzigen	N_spn_Champery	0	6.99411	134444	10000	144444
N_spn_Leuzigen	N_spn_EbenAlp	0	16.2617	134444	10000	144444
N_styx	N_rhenorhodanensis_08	0	16.2617	1364.9	10000	11364.9
N_styx	N_rhenorhodanensis_10	0	12.4823	1364.9	10000	11364.9
N_styx	N_rhenorhodanensis_11	0	12.4823	1364.9	1704.69	3069.59
N_styx	N_rhenorhodanensis_13	0	16.2617	1364.9	10000	11364.9
N_styx	N_rhenorhodanensis_16	0	14.9032	1364.9	10000	11364.9
N_styx	N_rhenorhodanensis_17	0	14.9032	1364.9	48210.5	49575.4
N_styx	N_rhenorhodanensis_18	0	16.2617	1364.9	10000	11364.9
N_styx	N_rhenorhodanensis_19	0	16.2617	1364.9	10000	11364.9
N_styx	N_rhenorhodanensis_21	0	16.2617	1364.9	313161	314526
N_styx	N_rhenorhodanensis_25	0	16.2617	1364.9	188895	190260
N_styx	N_rhenorhodanensis_27	0	16.2617	1364.9	14675.7	16040.6
N_styx	N_rhenorhodanensis_29	0	14.9032	1364.9	155765	157130
N_styx	N_rhenorhodanensis_32	0	16.2617	1364.9	10000	11364.9
N_styx	N_rhenorhodanensis_ABC	0	16.2617	1364.9	227152	228516
N_styx	N_rhenorhodanensis_DE	0	16.2617	1364.9	93645.7	95010.6
N_styx	N_rhenorhodanensis_FG	0	14.9032	1364.9	383244	384609
N_styx	N_rhenorhodanensis_FG1	0	14.9032	1364.9	345576	346940
N_styx	N_rhenorhodanensis_H	0	6.52041	1364.9	520442	521807
N_styx	N_rhenorhodanensis_I	0	17.2733	1364.9	10000	11364.9
N_styx	N_rhenorhodanensis_JK	0	16.2617	1364.9	103676	105041
N_styx	N_spn_Champery	0	16.2617	1364.9	10000	11364.9
N_styx	N_spn_EbenAlp	0	6.52041	1364.9	10000	11364.9
N_styx	N_spn_Fully	0	16.2617	1364.9	20428.7	21793.6
N_styx	N_spn_Leuzigen	0	16.2617	1364.9	134444	135809
N_rhenorhodanensis_06	N_rhenorhodanensis_02	1	5.87652	61991.7	144003	205995
N_rhenorhodanensis_25	N_rhenorhodanensis_21	1	8.90505	188895	313161	502057
N_rhenorhodanensis_29	N_rhenorhodanensis_17	1	4.48571	155765	48210.5	203976
N_rhenorhodanensis_32	N_rhenorhodanensis_21	1	1.2443	10000	313161	323161
N_rhenorhodanensis_32	N_rhenorhodanensis_25	1	8.90505	10000	188895	198895
N_rhenorhodanensis_ABC	N_rhenorhodanensis_29	1	16.2617	227152	155765	382917
N_rhenorhodanensis_FG	N_rhenorhodanensis_17	1	4.79947	383244	48210.5	431454
N_rhenorhodanensis_FG	N_rhenorhodanensis_21	1	16.2617	383244	313161	696405
N_rhenorhodanensis_FG	N_rhenorhodanensis_29	1	4.79947	383244	155765	539009
N_rhenorhodanensis_FG	N_rhenorhodanensis_ABC	1	16.2617	383244	227152	610395
N_rhenorhodanensis_FG1	N_rhenorhodanensis_16	1	8.66836	345576	10000	355576
N_rhenorhodanensis_FG1	N_rhenorhodanensis_21	1	16.2617	345576	313161	658737
N_rhenorhodanensis_FG1	N_rhenorhodanensis_25	1	16.2617	345576	188895	534471
N_rhenorhodanensis_FG1	N_rhenorhodanensis_32	1	16.2617	345576	10000	355576
N_rhenorhodanensis_FG1	N_rhenorhodanensis_ABC	1	16.2617	345576	227152	572727
N_rhenorhodanensis_FG1	N_rhenorhodanensis_DE	1	16.2617	345576	93645.7	439221
N_rhenorhodanensis_FG1	N_rhenorhodanensis_FG	1	3.83218	345576	383244	728819
N_rhenorhodanensis_H	N_rhenorhodanensis_10	1	12.4823	520442	10000	530442
N_rhenorhodanensis_H	N_rhenorhodanensis_16	1	14.9032	520442	10000	530442
N_rhenorhodanensis_H	N_rhenorhodanensis_17	1	14.9032	520442	48210.5	568653
N_rhenorhodanensis_H	N_rhenorhodanensis_21	1	16.2617	520442	313161	833603
N_rhenorhodanensis_H	N_rhenorhodanensis_29	1	14.9032	520442	155765	676208
N_rhenorhodanensis_H	N_rhenorhodanensis_ABC	1	16.2617	520442	227152	747594
N_rhenorhodanensis_H	N_rhenorhodanensis_DE	1	16.2617	520442	93645.7	614088
N_rhenorhodanensis_H	N_rhenorhodanensis_FG	1	14.9032	520442	383244	903686
N_rhenorhodanensis_H	N_rhenorhodanensis_FG1	1	14.9032	520442	345576	866018
N_rhenorhodanensis_I	N_rhenorhodanensis_FG	1	17.2733	10000	383244	393244
N_rhenorhodanensis_I	N_rhenorhodanensis_H	1	17.2733	10000	520442	530442
N_spn_Leuzigen	N_rhenorhodanensis_18	1	11.1638	134444	10000	144444
N_spn_Leuzigen	N_rhenorhodanensis_19	1	11.1638	134444	10000	144444
N_spn_Leuzigen	N_rhenorhodanensis_27	1	11.1638	134444	14675.7	149120
N_spn_Leuzigen	N_rhenorhodanensis_DE	1	8.90505	134444	93645.7	228090
N_spn_Leuzigen	N_rhenorhodanensis_FG	1	16.2617	134444	383244	517688
N_spn_Leuzigen	N_rhenorhodanensis_FG1	1	16.2617	134444	345576	480020
N_spn_Leuzigen	N_rhenorhodanensis_H	1	16.2617	134444	520442	654886
N_spn_Leuzigen	N_spn_Fully	1	11.1638	134444	20428.7	154873
