## SupplementaryMaterial07 for "Evolutionary origin of morphologically cryptic species imprints co-occurrence and sympatry patterns"

### Sheet: Sheet1
	Table S2. Comparison between species delimitations, and previously used names. With red are indicated differences between delimitations. In phylogenetic analysis we used some more sensitively delimited species, which are labelled as in notes and Supplementary Material 2.
	Delimitation PTP	Delimitation ASAP	Accepted MOTU for analyses	Notes
	N. styx	N. styx	N. styx
	N_catalogus_A	N_catalogus_A	N_catalogus_A
	N_catalogus_B	N_catalogus_B	N_catalogus_B
	N_catalogus_C	N_catalogus_C	N_catalogus_C	In previous studies labelled as N_rhenorhodanensis_01
	N_debilis	N_debilis	N_debilis
	N_orbis_a	N_orbis	N_orbis	In previous studies labelled as N_rhenorhodanensis_07
	N_orbis_b	N_orbis	N_orbis	In previous studies labelled as N_rhenorhodanensis_07
	N_pedemontanus	N_pedemontanus	N_pedemontanus
	N_rhenorhodanensis_02a	N_rhenorhodanensis_02	N_rhenorhodanensis_02
	N_rhenorhodanensis_02b	N_rhenorhodanensis_02	N_rhenorhodanensis_02
	N_rhenorhodanensis_20	N_rhenorhodanensis_02	N_rhenorhodanensis_02	On a phylogeny tested as separate MOTU N_rhenorhodanesis_20
	N_rhenorhodanensis_03	N_rhenorhodanensis_03	N_rhenorhodanensis_03
	N_rhenorhodanensis_04	N_rhenorhodanensis_04	N_rhenorhodanensis_04
	N_rhenorhodanensis_05	N_rhenorhodanensis_05	N_rhenorhodanensis_05
	N_rhenorhodanensis_06a	N_rhenorhodanensis_06	N_rhenorhodanensis_06
	N_rhenorhodanensis_06b	N_rhenorhodanensis_06	N_rhenorhodanensis_06
	N_rhenorhodanensis_08	N_rhenorhodanensis_08	N_rhenorhodanensis_08
	N_rhenorhodanensis_09	N_rhenorhodanensis_09	N_rhenorhodanensis_09
	N_rhenorhodanensis_10	N_rhenorhodanensis_10	N_rhenorhodanensis_10
	N_rhenorhodanensis_11	N_rhenorhodanensis_11	N_rhenorhodanensis_11
	N_rhenorhodanensis_12	N_rhenorhodanensis_12	N_rhenorhodanensis_12
	N_rhenorhodanensis_13	N_rhenorhodanensis_13	N_rhenorhodanensis_13
	N_rhenorhodanensis_16	N_rhenorhodanensis_16	N_rhenorhodanensis_16
	N_rhenorhodanensis_17a	N_rhenorhodanensis_17	N_rhenorhodanensis_17
	N_rhenorhodanensis_17b	N_rhenorhodanensis_17	N_rhenorhodanensis_17
	N_rhenorhodanensis_34	N_rhenorhodanensis_17	N_rhenorhodanensis_17	On a phylogeny tested as separate MOTU N_rhenorhodanesis_34
	N_rhenorhodanensis_18	N_rhenorhodanensis_18	N_rhenorhodanensis_18
	N_rhenorhodanensis_19	N_rhenorhodanensis_19	N_rhenorhodanensis_19
	N_rhenorhodanensis_21	N_rhenorhodanensis_21	N_rhenorhodanensis_21
	N_rhenorhodanensis_22	N_rhenorhodanensis_21	N_rhenorhodanensis_21	On a phylogeny tested as separate MOTU N_rhenorhodanesis_22
	N_rhenorhodanensis_23	N_rhenorhodanensis_21	N_rhenorhodanensis_21	On a phylogeny tested as separate MOTU N_rhenorhodanesis_23
	N_rhenorhodanensis_25a	N_rhenorhodanensis_25	N_rhenorhodanensis_25
	N_rhenorhodanensis_25b	N_rhenorhodanensis_25	N_rhenorhodanensis_25
	N_rhenorhodanensis_26	N_rhenorhodanensis_25	N_rhenorhodanensis_25	On a phylogeny tested as separate MOTU N_rhenorhodanesis_26
	N_rhenorhodanensis_27a	N_rhenorhodanensis_27	N_rhenorhodanensis_27
	N_rhenorhodanensis_27b	N_rhenorhodanensis_27	N_rhenorhodanensis_27	On a phylogeny tested as separate MOTU N_spn_Ormont
	N_rhenorhodanensis_29	N_rhenorhodanensis_29	N_rhenorhodanensis_29
	N_rhenorhodanensis_32	N_rhenorhodanensis_32	N_rhenorhodanensis_32
	N_rhenorhodanensis_33	N_rhenorhodanensis_33	N_rhenorhodanensis_33
	N_rhenorhodanensis_28	N_rhenorhodanensis_ABC	N_rhenorhodanensis_ABC	On a phylogeny tested as separate MOTU N_rhenorhodanesis_28
	N_rhenorhodanensis_ABC	N_rhenorhodanensis_ABC	N_rhenorhodanensis_ABC
	N_rhenorhodanensis_DE	N_rhenorhodanensis_DE	N_rhenorhodanensis_DE
	N_rhenorhodanensis_FG	N_rhenorhodanensis_FG	N_rhenorhodanensis_FG
	N_rhenorhodanensis_FG1	N_rhenorhodanensis_FG1	N_rhenorhodanensis_FG1
	N_rhenorhodanensis_H	N_rhenorhodanensis_H	N_rhenorhodanensis_H
	N_rhenorhodanensis_I	N_rhenorhodanensis_I	N_rhenorhodanensis_I
	N_rhenorhodanensis_JK	N_rhenorhodanensis_JK	N_rhenorhodanensis_JK
	N_spn_Champery	N_spn_Champery	N_spn_Champery
	N_spn_EbenAlp	N_spn_EbenAlp	N_spn_EbenAlp
	N_spn_Fully_a	N_spn_Fully	N_spn_Fully
	N_spn_Fully_b	N_spn_Fully	N_spn_Fully
	N_spn_Leuzigen	N_spn_Leuzigen	N_spn_Leuzigen

### Sheet: Sheet2
#REF!
#REF!
#REF!
N_catalogus_C
#REF!
N_orbis_a
N_orbis_b
#REF!
#REF!
N_rhenorhodanensis_02a
N_rhenorhodanensis_02b
#REF!
#REF!
#REF!
N_rhenorhodanensis_06a
N_rhenorhodanensis_06b
#REF!
#REF!
#REF!
#REF!
#REF!
#REF!
#REF!
N_rhenorhodanensis_17a
N_rhenorhodanensis_17b
#REF!
#REF!
#REF!
#REF!
#REF!
#REF!
N_rhenorhodanensis_25a
N_rhenorhodanensis_25b
#REF!
N_rhenorhodanensis_27a
N_rhenorhodanensis_27b
#REF!
#REF!
#REF!
#REF!
#REF!
#REF!
#REF!
#REF!
#REF!
#REF!
#REF!
#REF!
#REF!
#REF!
N_spn_Fully_a
N_spn_Fully_b
#REF!

### Sheet: Sheet3
N. styx
N_catalogus_A
N_catalogus_B
N_catalogus_C
N_debilis
N_orbis
N_pedemontanus
N_rhenorhodanensis_01
N_rhenorhodanensis_02
N_rhenorhodanensis_03
N_rhenorhodanensis_04
N_rhenorhodanensis_05
N_rhenorhodanensis_06
N_rhenorhodanensis_08
N_rhenorhodanensis_09
N_rhenorhodanensis_10
N_rhenorhodanensis_11
N_rhenorhodanensis_12
N_rhenorhodanensis_13
N_rhenorhodanensis_16
N_rhenorhodanensis_17
N_rhenorhodanensis_18
N_rhenorhodanensis_19
N_rhenorhodanensis_21
N_rhenorhodanensis_25
N_rhenorhodanensis_27
N_rhenorhodanensis_29
N_rhenorhodanensis_32
N_rhenorhodanensis_33
N_rhenorhodanensis_ABC
N_rhenorhodanensis_DE
N_rhenorhodanensis_FG
N_rhenorhodanensis_FG1
N_rhenorhodanensis_H
N_rhenorhodanensis_I
N_rhenorhodanensis_JK
N_spn_Champery
N_spn_EbenAlp
N_spn_Fully
N_spn_Leuzigen
